# Diaphorin induces extensive transcriptional remodeling of translation, transport, metabolism, and stress responses in *Escherichia coli*

**DOI:** 10.64898/2026.10.20.760555

**Authors:** Yuka Yasuda, Rena Takasu, Yuu Hirose, Atsushi Nakabachi

## Abstract

Diaphorin is a pederin-family polyketide produced by the obligate bacterial symbiont “*Candidatus* Profftella armatura” (Betaproteobacteria) of the Asian citrus psyllid *Diaphorina citri*, in which it accumulates at millimolar concentrations. Diaphorin suppresses the growth of many bacterial species but promotes the growth and metabolic activity of *Escherichia coli*, highlighting the importance of elucidating the mechanisms underlying these contrasting effects. Although cell-free studies show that diaphorin directly affects bacterial translation, how *E. coli* transcription changes during growth promotion remains unclear. Here, we analyzed the transcriptome of *E. coli* after 7 h of exposure to 5 mM diaphorin, when its growth-promoting effect is most pronounced. Diaphorin altered the expression of 1,278 of 4,269 analyzed genes. Functional enrichment analyses revealed strong negative enrichment of translation- and ribosome-related functions, pathway-specific changes in metabolism, and enrichment of transport-, stress-response, and quorum-sensing-related functions. Ribosomal protein genes were broadly downregulated, whereas coordinated upregulation was observed in *mdtEF*, *prpBCDE*, the Gad system, and *luxS*/*lsr* genes. These findings indicate functionally structured transcriptional remodeling during diaphorin-enhanced growth. Together with previous cell-free evidence, the pronounced translation-related changes observed here highlight bacterial translation as a major process associated with the response of *E. coli* to diaphorin. One possible interpretation of the apparently contrasting observations is that an earlier stimulation of bacterial translation is followed by compensatory downregulation of translation-related genes as growth proceeds. More broadly, these transcriptional changes provide insight into diaphorin-enhanced growth in *E. coli* and offer a basis for understanding the strikingly different effects of this symbiont-derived polyketide among bacterial species.
