## Supplementary Table S8 for "Diaphorin induces extensive transcriptional remodeling of translation, transport, metabolism, and stress responses in *Escherichia coli*"

### Sheet: Sheet 1
Table S8. Results of KEGG pathway over-representation analysis.
Pathway ID	Pathway	Database	No. of DEGs	KEGG-annotated DEGs	DEGs in category (%)	Genes in category	KEGG-annotated genes	Genes in category (%)	p-value	Adjusted p-value	DEG symbols
03010	Ribosome	KEGG	53	499	10.6212	55	1311	4.19527	1.83451e-20	1.57768e-18	rpsT,rpsB,rpsA,rpmF,sra,rpmI,rplY,rplS,rpsP,rpsU,rpsO,rpmA,rplU,rpsI,rplM,rplQ,rpsD,rpsK,rpsM,rplO,rpmD,rpsE,rplR,rplF,rpsH,rpsN,rplE,rplX,rplN,rpsQ,rpmC,rplP,rpsC,rplV,rpsS,rplB,rplW,rplD,rplC,rpsJ,rpsG,rpsL,rpmG,rpmB,rpmH,rpmE,rplK,rplA,rplJ,rplL,rpsF,rpsR,rplI
00250	Alanine, aspartate and glutamate metabolism	KEGG	19	499	3.80762	30	1311	2.28833	0.00363125	0.156144	carA,carB,glsA,asnB,putA,purB,gadB,glsB,alaA,gabT,ansB,argG,gltB,gltD,gadA,glmS,asnA,glnA,pyrB
00240	Pyrimidine metabolism	KEGG	27	499	5.41082	51	1311	3.89016	0.0189006	0.325091	carA,carB,pyrH,dnaE,ushA,trxB,pyrD,pyrC,pyrF,udk,nrdA,nrdB,upp,ndk,thyA,pnp,rpoA,dut,pyrE,rpoZ,dnaN,rpoB,rpoC,nrdD,pyrB,holD,deoA
00520	Amino sugar and nucleotide sugar metabolism	KEGG	23	499	4.60922	42	1311	3.20366	0.0184407	0.325091	yagH,mak,nagB,galK,galT,galE,galU,manX,manY,manZ,arnB,arnC,arnA,glk,crr,glmM,murA,nanK,glgC,glmS,glmU,wecB,wecC
03020	RNA polymerase	KEGG	4	499	0.801603	4	1311	0.305111	0.018295	0.325091	rpoA,rpoZ,rpoB,rpoC
00061	Fatty acid biosynthesis	KEGG	8	499	1.60321	12	1311	0.915332	0.0423239	0.519979	accA,fabA,fabH,fabD,fabF,fabB,accB,accC
00500	Starch and sucrose metabolism	KEGG	17	499	3.40681	31	1311	2.36461	0.0398915	0.519979	yagH,mak,ybhC,treA,galU,otsA,otsB,amyA,glk,crr,malQ,malP,glgP,glgA,glgC,glgB,treF
00020	Citrate cycle (TCA cycle)	KEGG	14	499	2.80561	25	1311	1.90694	0.0503754	0.541536	lpd,gltA,sdhC,sdhD,sdhA,sdhB,sucA,sucB,sucC,sucD,acnA,fumC,fumB,frdD
03018	RNA degradation	KEGG	9	499	1.80361	15	1311	1.14416	0.0688603	0.657998	dnaK,pcnB,rhlE,rne,eno,pnp,rho,recQ,groL
00623	Toluene degradation	KEGG	6	499	1.2024	9	1311	0.686499	0.0815017	0.700915	sdhC,sdhD,sdhA,sdhB,ysgA,frdD
00230	Purine metabolism	KEGG	38	499	7.61523	84	1311	6.40732	0.0973004	0.760712	guaC,dnaE,paoC,paoB,paoA,apt,adk,gsk,ushA,purK,purE,purB,prs,pykF,purT,hiuH,nrdA,nrdB,purM,guaA,guaB,ndk,purL,cysN,cysD,rdgB,pnp,rpoA,rpoZ,spoT,dnaN,rpoB,rpoC,purD,purH,nrdD,holD,deoB
00460	Cyanoamino acid metabolism	KEGG	4	499	0.801603	6	1311	0.457666	0.151728	0.932042	glyA,ansB,ggt,asnA
00590	Arachidonic acid metabolism	KEGG	2	499	0.400802	2	1311	0.152555	0.14533	0.932042	btuE,ggt
00640	Propanoate metabolism	KEGG	14	499	2.80561	28	1311	2.13577	0.130165	0.932042	accA,prpB,prpC,prpD,prpE,sucC,sucD,pflB,fadJ,gabT,tdcE,accB,accC,acs
00190	Oxidative phosphorylation	KEGG	19	499	3.80762	41	1311	3.12738	0.177745	0.993906	cyoD,cyoC,cyoB,cyoA,sdhC,sdhD,sdhA,sdhB,appC,appB,atpC,atpD,atpG,atpA,atpH,atpF,atpE,atpB,frdD
00730	Thiamine metabolism	KEGG	7	499	1.40281	13	1311	0.991609	0.184913	0.993906	thiL,thiI,sufS,thiM,iscS,rdgB,thiC
00010	Glycolysis / Gluconeogenesis	KEGG	13	499	2.60521	37	1311	2.82227	0.699714	0.999779	lpd,gpmA,agp,adhE,adhP,pykF,pfkB,fbaB,glk,crr,eno,pfkA,acs
00030	Pentose phosphate pathway	KEGG	11	499	2.20441	29	1311	2.21205	0.575551	0.999779	talB,gcd,pgl,prs,pfkB,fbaB,talA,tktB,tktA,pfkA,deoB
00040	Pentose and glucuronate interconversions	KEGG	5	499	1.002	26	1311	1.98322	0.989268	0.999779	araA,araB,ybhC,galU,xylA
00051	Fructose and mannose metabolism	KEGG	17	499	3.40681	37	1311	2.82227	0.201296	0.999779	mak,pfkB,manX,manY,manZ,yedP,fbaB,fruA,rhmD,srlA,srlE,srlB,srlD,xylA,mtlA,mtlD,pfkA
00052	Galactose metabolism	KEGG	10	499	2.00401	25	1311	1.90694	0.495042	0.999779	lacZ,galK,galT,galE,galU,pfkB,glk,pfkA,melA,dgoA
00071	Fatty acid degradation	KEGG	6	499	1.2024	15	1311	1.14416	0.531671	0.999779	fadE,adhE,adhP,fadD,fadJ,fadI
00130	Ubiquinone and other terpenoid-quinone biosynthesis	KEGG	5	499	1.002	17	1311	1.29672	0.83858	0.999779	ubiF,menF,ubiX,ubiD,menA
00260	Glycine, serine and threonine metabolism	KEGG	9	499	1.80361	32	1311	2.44088	0.912979	0.999779	lpd,glxK,ltaE,sdaA,usg,glyA,sdaB,lysC,serB
00270	Cysteine and methionine metabolism	KEGG	10	499	2.00401	29	1311	2.21205	0.715067	0.999779	speD,speE,mmuM,sdaA,dcyD,usg,luxS,sdaB,metK,lysC
00280	Valine, leucine and isoleucine degradation	KEGG	5	499	1.002	12	1311	0.915332	0.503778	0.999779	lpd,fadJ,fadI,gabT,ilvE
00281		KEGG	2	499	0.400802	6	1311	0.457666	0.734477	0.999779	fadJ,fadI
00290	Valine, leucine and isoleucine biosynthesis	KEGG	6	499	1.2024	22	1311	1.67811	0.900468	0.999779	ileS,alaA,avtA,ilvM,ilvE,ilvD
00300	Lysine biosynthesis	KEGG	3	499	0.601202	18	1311	1.373	0.987642	0.999779	usg,dapE,lysC
00310	Lysine degradation	KEGG	4	499	0.801603	10	1311	0.762777	0.564394	0.999779	ldcC,sucA,sucB,fadJ
00330	Arginine and proline metabolism	KEGG	17	499	3.40681	43	1311	3.27994	0.471533	0.999779	speD,speE,proA,argF,glsA,putA,patD,glsB,astE,astB,astD,astA,astC,speC,patA,argG,glnA
00350	Tyrosine metabolism	KEGG	2	499	0.400802	8	1311	0.610221	0.870874	0.999779	adhE,adhP
00360	Phenylalanine metabolism	KEGG	3	499	0.601202	17	1311	1.29672	0.982101	0.999779	mhpC,dadA,katG
00362	Benzoate degradation	KEGG	2	499	0.400802	13	1311	0.991609	0.98268	0.999779	adhE,fadI
00380	Tryptophan metabolism	KEGG	5	499	1.002	11	1311	0.839054	0.409491	0.999779	sucA,katE,fadJ,tnaA,katG
00400	Phenylalanine, tyrosine and tryptophan biosynthesis	KEGG	2	499	0.400802	20	1311	1.52555	0.999136	0.999779	aroA,aroH
00410	beta-Alanine metabolism	KEGG	6	499	1.2024	15	1311	1.14416	0.534781	0.999779	speE,patD,gadB,fadJ,gabT,gadA
00430	Taurine and hypotaurine metabolism	KEGG	3	499	0.601202	6	1311	0.457666	0.413739	0.999779	gadB,ggt,gadA
00450	Selenocompound metabolism	KEGG	5	499	1.002	17	1311	1.29672	0.832344	0.999779	trxB,sufS,metG,cysN,cysD
00471		KEGG	2	499	0.400802	5	1311	0.381388	0.62788	0.999779	glsA,glsB
00473		KEGG	2	499	0.400802	4	1311	0.305111	0.489909	0.999779	dadX,alr
00480	Glutathione metabolism	KEGG	6	499	1.2024	18	1311	1.373	0.73942	0.999779	speE,gstA,btuE,yfcG,speC,ggt
00521	Streptomycin biosynthesis	KEGG	4	499	0.801603	9	1311	0.686499	0.46771	0.999779	glk,suhB,rffG,rffH
00523	Polyketide sugar unit biosynthesis	KEGG	2	499	0.400802	6	1311	0.457666	0.735648	0.999779	rffG,rffH
00540	Lipopolysaccharide biosynthesis	KEGG	3	499	0.601202	27	1311	2.0595	0.999672	0.999779	gmhA,lpxH,waaA
00550	Peptidoglycan biosynthesis	KEGG	7	499	1.40281	22	1311	1.67811	0.792537	0.999779	mrdA,dacC,ybjG,murJ,dacB,murA,mrcA
00561	Glycerolipid metabolism	KEGG	6	499	1.2024	13	1311	0.991609	0.368457	0.999779	glxK,plsX,glpK,plsB,melA,opgB
00564	Glycerophospholipid metabolism	KEGG	12	499	2.40481	27	1311	2.0595	0.307962	0.999779	clsB,plsX,clsA,eutC,eutB,glpD,ugpQ,gpsA,pldA,cdh,plsB,psd
00592	alpha-Linolenic acid metabolism	KEGG	2	499	0.400802	3	1311	0.228833	0.323235	0.999779	fadI,pldA
00600	Sphingolipid metabolism	KEGG	2	499	0.400802	3	1311	0.228833	0.318884	0.999779	lacZ,melA
00620	Pyruvate metabolism	KEGG	12	499	2.40481	43	1311	3.27994	0.941598	0.999779	lpd,accA,poxB,pflB,adhE,ldhA,pykF,mqo,tdcE,accB,accC,acs
00625	Chloroalkane and chloroalkene degradation	KEGG	2	499	0.400802	3	1311	0.228833	0.321102	0.999779	adhE,adhP
00626	Naphthalene degradation	KEGG	2	499	0.400802	3	1311	0.228833	0.321102	0.999779	adhE,adhP
00630	Glyoxylate and dicarboxylate metabolism	KEGG	7	499	1.40281	35	1311	2.66972	0.993719	0.999779	glxK,gltA,purU,acnA,fdoI,fdoH,fdoG
00633	Nitrotoluene degradation	KEGG	3	499	0.601202	7	1311	0.533944	0.536618	0.999779	hyaA,hyaB,hybO
00650	Butanoate metabolism	KEGG	13	499	2.60521	33	1311	2.51716	0.506209	0.999779	sdhC,sdhD,sdhA,sdhB,pflB,adhE,gadB,fadJ,gabT,tdcE,gadA,ilvM,frdD
00660	C5-Branched dibasic acid metabolism	KEGG	3	499	0.601202	9	1311	0.686499	0.736111	0.999779	sucC,sucD,ilvM
00670	One carbon pool by folate	KEGG	5	499	1.002	13	1311	0.991609	0.587744	0.999779	purU,purT,glyA,thyA,purH
00680	Methane metabolism	KEGG	14	499	2.80561	36	1311	2.746	0.515885	0.999779	glxK,gpmA,nhaB,pfkB,katE,glyA,eno,fdoI,fdoH,fdoG,pfkA,katG,acs,serB
00720	Other carbon fixation pathways	KEGG	14	499	2.80561	33	1311	2.51716	0.360898	0.999779	accA,sdhC,sdhD,sdhA,sdhB,sucC,sucD,acnA,fumC,fadJ,accC,acs,fumB,frdD
00740	Riboflavin metabolism	KEGG	2	499	0.400802	10	1311	0.762777	0.941792	0.999779	ribE,ribB
00760	Nicotinate and nicotinamide metabolism	KEGG	3	499	0.601202	17	1311	1.29672	0.982245	0.999779	ushA,nadA,nudC
00770	Pantothenate and CoA biosynthesis	KEGG	5	499	1.002	21	1311	1.60183	0.949414	0.999779	dfp,ilvM,ilvE,ilvD,coaA
00785	Lipoic acid metabolism	KEGG	2	499	0.400802	3	1311	0.228833	0.323975	0.999779	lipB,lplA
00790	Folate biosynthesis	KEGG	6	499	1.2024	12	1311	0.915332	0.28886	0.999779	folK,pabB,folE,folC,queD,pabA
00860	Porphyrin metabolism	KEGG	4	499	0.801603	24	1311	1.83066	0.994364	0.999779	hemH,ftnA,hemF,hemW
00900	Terpenoid backbone biosynthesis	KEGG	6	499	1.2024	13	1311	0.991609	0.368616	0.999779	ispH,dxs,ispA,ispF,ispD,idi
00910	Nitrogen metabolism	KEGG	15	499	3.00601	34	1311	2.59344	0.273982	0.999779	glsA,asnB,dadA,narV,narW,narY,narZ,glsB,ansB,gltB,gltD,tnaA,asnA,glnA,nrfA
00920	Sulfur metabolism	KEGG	5	499	1.002	13	1311	0.991609	0.590967	0.999779	cysN,cysD,cysH,cysI,cysJ
00970	Aminoacyl-tRNA biosynthesis	KEGG	9	499	1.80361	26	1311	1.98322	0.705502	0.999779	ileS,proS,cysS,pheS,aspS,argS,metG,alaS,lysS
01040	Biosynthesis of unsaturated fatty acids	KEGG	2	499	0.400802	6	1311	0.457666	0.737007	0.999779	tesB,fadJ
01053	Biosynthesis of siderophore group nonribosomal peptides	KEGG	2	499	0.400802	6	1311	0.457666	0.728396	0.999779	entF,menF
01100	Metabolic pathways	KEGG	227	499	45.491	616	1311	46.987	0.808659	0.999779	talB,ispH,carA,carB,araA,araB,lpd,speD,speE,gcd,folK,pyrH,dnaE,accA,ldcC,fadE,gmhA,proA,mmuM,yagH,argF,paoC,paoB,paoA,prpE,lacZ,mak,ribE,thiL,dxs,ispA,thiI,cyoD,cyoC,cyoB,cyoA,apt,adk,hemH,ushA,glsA,glxK,purK,purE,lpxH,lipB,ubiF,asnB,nagB,gltA,sdhC,sdhD,sdhA,sdhB,sucA,sucB,sucC,sucD,nadA,gpmA,galK,galT,galE,pgl,ybhC,clsB,dacC,ltaE,pflB,aroA,pyrD,fabA,appC,appB,putA,pyrC,plsX,fabH,fabD,fabF,purB,d…
01110	Biosynthesis of secondary metabolites	KEGG	94	499	18.8377	259	1311	19.7559	0.758356	0.999779	talB,ispH,lpd,gcd,accA,ldcC,mmuM,argF,dxs,ispA,adk,hemH,ushA,purK,purE,ubiF,asnB,gltA,sdhC,sdhD,sdhA,sdhB,sucA,sucB,sucC,sucD,gpmA,pgl,ltaE,aroA,putA,purB,prs,galU,adhE,acnA,adhP,gadB,fumC,pykF,aroH,pfkB,sdaA,purT,fbaB,menF,alaA,ubiX,usg,fadJ,fadI,glk,hemF,talA,tktB,purM,guaB,ndk,suhB,glyA,purL,ispF,ispD,eno,sdaB,idi,tktA,metK,hemW,ansB,speC,argG,gltB,gltD,accB,accC,gadA,avtA,asnA,ilvM,ilvE,ilvD,…
01120	Microbial metabolism in diverse environments	KEGG	71	499	14.2285	202	1311	15.4081	0.836371	0.999779	talB,lpd,accA,paoC,paoB,paoA,mhpC,glsA,glxK,asnB,gltA,sdhC,sdhD,sdhA,sdhB,sucA,sucB,sucC,sucD,gpmA,pgl,ltaE,hyaA,hyaB,agp,prs,adhE,acnA,narV,narW,narY,narZ,adhP,glsB,fumC,pykF,pfkB,katE,hiuH,fbaB,usg,fadJ,fadI,glk,talA,tktB,dapE,glyA,cysN,cysD,cysH,cysI,cysJ,eno,tktA,hybO,gltB,gltD,accC,ysgA,glnA,fdoI,fdoH,fdoG,pfkA,katG,lysC,acs,fumB,frdD,serB
02010	ABC transporters	KEGG	68	499	13.6273	168	1311	12.8146	0.268019	0.999779	thiP,afuC,fepC,fepG,fepD,fepB,ybhR,ybhS,gsiB,potF,potG,potH,potI,artJ,artM,artQ,artI,artP,potB,potA,oppA,oppC,oppD,oppF,ddpF,ddpD,ddpC,ddpB,ddpA,yddA,lsrA,lsrC,lsrD,lsrB,btuD,znuA,znuC,araG,araF,tcyN,tcyL,tcyJ,yehW,yehX,yehY,osmF,yojI,hisJ,argT,cysA,cysU,cysP,proV,proW,proX,ygiS,ugpC,ugpE,ugpA,ugpB,dppA,pstS,phnL,fecE,fecD,fecC,fecB,araH
02020	Two-component system	KEGG	26	499	5.21042	111	1311	8.46682	0.999779	0.999779	degP,rcsF,ompF,uvrY,sdiA,fliC,baeS,baeR,arnB,glrR,csrA,aer,uhpC,uhpB,dnaA,pstS,glnA,cpxA,cpxR,zraP,basR,dcuR,dcuS,frdD,creB,arcA
02030	Bacterial chemotaxis	KEGG	2	499	0.400802	16	1311	1.22044	0.99513	0.999779	aer,dppA
02060	Phosphotransferase system (PTS)	KEGG	13	499	2.60521	36	1311	2.746	0.665809	0.999779	chbC,chbB,manX,manY,manZ,fruA,ptsI,crr,srlA,srlE,srlB,ptsN,mtlA
03030	DNA replication	KEGG	6	499	1.2024	16	1311	1.22044	0.613112	0.999779	rnhB,dnaE,dnaG,dnaN,dnaB,holD
03060	Protein export	KEGG	9	499	1.80361	18	1311	1.373	0.216158	0.999779	secM,secA,yajC,secD,secY,secB,yidC,tatB,tatC
03070	Bacterial secretion system	KEGG	9	499	1.80361	24	1311	1.83066	0.608706	0.999779	secM,secA,yajC,secD,secY,secB,yidC,tatB,tatC
03410	Base excision repair	KEGG	6	499	1.2024	14	1311	1.06789	0.452645	0.999779	nei,nth,alkA,nfo,mutY,mutM
03430	Mismatch repair	KEGG	6	499	1.2024	21	1311	1.60183	0.87297	0.999779	dnaE,xseB,mutS,dam,dnaN,holD
03440	Homologous recombination	KEGG	9	499	1.80361	26	1311	1.98322	0.709206	0.999779	dnaE,recR,ruvC,recG,recF,dnaN,priA,priB,holD
04122	Sulfur relay system	KEGG	6	499	1.2024	17	1311	1.29672	0.692348	0.999779	thiI,moaC,mnmA,iscS,tusB,tusA
Note: "DEGs in category (%)" represents the percentage of genes assigned to each KEGG pathway among all KEGG-annotated DEGs (n = 499), whereas "Genes in category (%)" represents the percentage among all KEGG-annotated genes included in the enrichment analysis (n = 1,311). P-values were adjusted for multiple testing using the Benjamini–Hochberg method.
