## Supplementary Table S10 for "Diaphorin induces extensive transcriptional remodeling of translation, transport, metabolism, and stress responses in *Escherichia coli*"

### Sheet: Sheet 1
Table S10. GSEA results for KEGG pathways.
Pathway ID	p-value	Adjusted p-value	ES	NES	Gene set size	Leading-edge genes	Pathway
03010	1.06764e-25	9.28848e-24	-0.842201	-3.19827	57	rpmC,rpsS,rpsR,rpsC,rpsF,rplP,rplV,rpsQ,rplB,rpsJ,rplW,rplU,rplI,rplY,rplD,rplA,rplC,rpsI,rplK,rpmB,rpsU,rpsG,rpmF,rplM,rpmH,rpsL,rpmD,rpmA,rpsO,rplO,rplL,rpsB,rplS,rplR,rpmG,rplQ,rpsT,rpsN,rplJ,rplF,rpsE,rpmE,rpsP,rpsH,rpsK,rplE,rplX,rpsD,rpsM,rplN,rpsA,rpmI	Ribosome
00240	1.70677e-08	7.42444e-07	-0.640402	-2.371	52	carB,nrdA,carA,upp,nrdB,rpoB,pyrD,ndk,udk,pyrB,trxB,rpoC,thyA,pyrF,nrdD,dut,rpoA,pyrH,holD,pyrE,dnaE,dnaN,pnp,pyrC,rpoZ,pyrI	Pyrimidine metabolism
02010	3.6116e-06	0.000104736	0.420556	1.79795	179	lsrB,potI,potF,araF,lsrC,lsrD,potG,yehW,lsrA,osmF,ybhS,yehY,potH,ddpF,ddpD,artP,araG,dppA,araH,artM,btuD,tcyJ,yehX,fepD,ugpC,ybhR,ugpA,afuC,fepG,artQ,ddpC,ddpB,ugpB,artI,cysU,argT,fepB,ddpA,tcyL,cysA,phnL,ugpE,artJ,gsiB,oppA,fepC,cysP,tcyN,hisJ,xylF,mppA,dppD,dppF,dppB,hisQ	ABC transporters
00190	1.70202e-05	0.000265158	-0.581487	-2.03505	41	sdhB,sdhA,atpG,atpA,sdhC,sdhD,atpD,atpB,atpC,atpF,atpE,atpH,cyoB,cyoC,cyoD,cyoA	Oxidative phosphorylation
00500	1.82867e-05	0.000265158	0.659063	2.13681	32	otsA,otsB,treF,glgA,glk,glgP,malP,treA,crr,yagH,malQ,glgB,amyA,galU,glgC,mak,pgi,bcsA	Starch and sucrose metabolism
00970	1.76982e-05	0.000265158	-0.675263	-2.11981	26	lysS,alaS,proS,pheS,metG,ileS,argS,cysS,aspS,glnS,tyrS,trpS,valS,asnS,gltX,epmA,glyS,glyQ,hisS,pheT	Aminoacyl-tRNA biosynthesis
00051	4.39683e-05	0.000546463	0.599811	2.01216	39	pfkB,yedP,srlD,fbaB,srlB,srlE,mtlD,srlA,mtlA,manZ,rhmD,fruA,manX,xylA,mak,manY,pfkA,fruK	Fructose and mannose metabolism
01110	7.54904e-05	0.000820958	-0.324637	-1.55587	264	putA,tktA,gltB,sdhB,adk,accC,sdaB,sdhA,asnA,sdhC,gltD,sdhD,accB,hemW,suhB,ndk,alaA,speC,lpd,avtA,asnB,sucA,sucB,ispD,purB,glyA,purT,ispA,prs,purK,gltA,ispF,purH,ansB,sucD,accA,talB,sucC,purE,purL,lysC,dxs,aroA,ispH,purM,purD,guaB,ubiX,ilvE,hemF,usg,aroH,ilvM,ilvD,fumB,rffG,ubiD,menA,rffH,sdaA,metK,metL,pheA,hemG,aroC,hemL,gapA,rpe,rpiB,aroB,tdcB,purC,ispE,aspC,leuA,rfbB,rfbD,purN,rfbC,cyoE,gpmM,g…	Biosynthesis of secondary metabolites
00230	0.000101839	0.000984442	-0.445986	-1.81526	86	nrdA,adk,guaC,nrdB,rpoB,ndk,rpoC,purB,spoT,purT,rdgB,prs,purK,apt,purH,nrdD,rpoA,purE,purL,holD,gsk,purM,purD,guaB,dnaE,dnaN,guaA,pnp	Purine metabolism
00061	0.000157033	0.00136618	-0.7752	-1.9744	12	accC,accB,fabF,accA,fabA,fabB,fabD,fabH	Fatty acid biosynthesis
03440	0.000329697	0.00260761	-0.613701	-1.92655	26	priB,recG,recR,priA,recF,ruvC,holD,dnaE,dnaN,recB,holE,dnaT,recJ,recO,holA,priC,recA	Homologous recombination
02060	0.000635294	0.00460588	0.536873	1.86595	44	crr,srlB,srlE,srlA,mtlA,manZ,chbC,ptsI,chbB,fruA,manX,manY,ptsN,gatA,gatB,ptsG,agaV,npr,fruB,ptsH,ascF	Phosphotransferase system (PTS)
03018	0.000804667	0.00527895	-0.710388	-1.90984	15	recQ,pcnB,groL,rho,dnaK,rhlE,rne,pnp,deaD,hfq,rhlB,rnr	RNA degradation
03070	0.000849487	0.00527895	-0.551089	-1.81774	32	yidC,secA,secM,secY,tatB,secD,secB,yajC,tatC,secE,secF,gspE	Bacterial secretion system
00020	0.00324815	0.0166991	-0.546821	-1.75654	28	sdhB,sdhA,sdhC,sdhD,lpd,sucA,sucB,gltA,sucD,sucC	Citrate cycle (TCA cycle)
00071	0.00341295	0.0166991	0.673572	1.89182	16	adhP,fadD,adhE,fadE,fadJ,fadI,fadA,fadB,hcaD,aas	Fatty acid degradation
00250	0.00309214	0.0166991	-0.536234	-1.73508	30	putA,carB,gltB,carA,asnA,gltD,alaA,asnB,pyrB,glnA,purB,ansB,glmS	Alanine, aspartate and glutamate metabolism
03060	0.00345498	0.0166991	-0.636846	-1.80854	18	yidC,secA,secM,secY,tatB,secD,secB,yajC,tatC,secE,secF,lepB,lspA,tatA	Protein export
00010	0.00618331	0.028313	0.487955	1.65456	40	adhP,pfkB,glk,agp,gpmA,adhE,fbaB,crr,acs,eno,pykF,pfkA,pgi,pykA,tpiA,ptsG	Glycolysis / Gluconeogenesis
00290	0.0194234	0.0808737	-0.533458	-1.60865	22	alaA,avtA,ileS,ilvE,ilvM,ilvD,valS,tdcB,leuA,ilvA,ilvC,ilvI	Valine, leucine and isoleucine biosynthesis
04122	0.0195212	0.0808737	-0.56322	-1.59945	18	thiI,mnmA,moaC,iscS,tusB,tusA,ynjE,moaD,thiF,moaA,moaE,tusE,tusC	Sulfur relay system
00430	0.0253249	0.0918028	0.778419	1.60745	6	gadA,ggt,gadB,ackA,pta	Taurine and hypotaurine metabolism
00550	0.0235969	0.0918028	-0.525081	-1.58339	22	murA,murJ,mrcA,mrdA,ybjG,dacB,dacA,bacA,ftsI,murC,murF,murB,murE,mtgA	Peptidoglycan biosynthesis
00623	0.0250382	0.0918028	-0.669503	-1.56666	9	sdhB,sdhA,sdhC,sdhD	Toluene degradation
03030	0.0268568	0.0934618	-0.569244	-1.56625	16	dnaB,dnaG,holD,dnaE,dnaN,rnhB	DNA replication
00523	0.0352137	0.11783	-0.754097	-1.56264	6	rffG,rffH,rfbB,rfbD,rfbC	Polyketide sugar unit biosynthesis
00052	0.0379228	0.117832	0.46935	1.52172	32	pfkB,glk,lacZ,melA,galU,dgoA,pfkA,gatA,gatY,gatZ,gatB,dgoD,agaI,gatD,agaV,kbaZ,dgoK	Galactose metabolism
00362	0.0370215	0.117832	0.598657	1.57362	13	adhE,fadI,mhpE,fadA,mhpF,mhpD,eutE,atoB,yqeF	Benzoate degradation
00360	0.0404779	0.121434	0.527562	1.52444	18	mhpC,dadA,katG,mhpE,paaK,feaB,hcaF,hcaD,mhpB	Phenylalanine metabolism
00350	0.0424202	0.123019	0.646024	1.52425	9	adhP,adhE,gabD	Tyrosine metabolism
00410	0.0466964	0.131051	0.558044	1.53888	15	gadA,patD,gadB,fadJ,gabT,pepD,fadB	beta-Alanine metabolism
01053	0.0567515	0.154293	0.708594	1.46326	6	menF,entF	Biosynthesis of siderophore group nonribosomal peptides
00670	0.0659574	0.168773	-0.572285	-1.50869	13	thyA,glyA,purT,purH,purU,folD,purN	One carbon pool by folate
00730	0.0659574	0.168773	-0.571029	-1.50538	13	thiI,rdgB,thiL,thiC,iscS,thiM	Thiamine metabolism
00281	0.0704501	0.175119	0.684771	1.41406	6	fadJ,fadI,fadA,fadB
00621	0.074364	0.179713	0.682284	1.40893	6	adhE,mhpE,mhpF,mhpD,eutE	Dioxin degradation
03430	0.0801782	0.188527	-0.484321	-1.42249	21	mutS,holD,dam,dnaE,xseB,dnaN,holE,recJ,mutL,holA,exoX,uvrD,holB,ssb,holC	Mismatch repair
00627	0.103846	0.237753	0.555511	1.34428	10	appA,atoA,phoA,yeaW,atoD,yccX,aes	Aminobenzoate degradation
00260	0.115124	0.244288	-0.400603	-1.32137	32	sdaB,lpd,glyA,serB,lysC,usg,sdaA,metL,tdcB,ilvA	Glycine, serine and threonine metabolism
00622	0.11245	0.244288	0.690835	1.36208	5	adhE,mhpE,mhpF,mhpD,eutE	Xylene degradation
00900	0.110638	0.244288	-0.529055	-1.39472	13	ispD,ispA,ispF,dxs,ispH	Terpenoid backbone biosynthesis
00720	0.124717	0.258341	-0.385639	-1.2817	33	sdhB,accC,sdhA,sdhC,sdhD,sucD,accA,sucC	Other carbon fixation pathways
00520	0.134715	0.272563	0.365263	1.25899	43	arnB,glk,nagB,crr,arnC,yagH,manZ,galU,arnA,glgC,manX,mak,manY,nanK,pgi,nanE,nagA,ptsG	Amino sugar and nucleotide sugar metabolism
00270	0.148984	0.294582	-0.390654	-1.25238	29	sdaB,speE,speD,lysC,usg,sdaA,metK,metL,cysE,dcm,aspC,ynjE	Cysteine and methionine metabolism
00330	0.164076	0.307869	0.353113	1.21711	43	glsA,patA,patD,astE,astB,astD,astC,astA,proA,argF,argG,proB,speB,argH,pepD,yahI,codA,argB	Arginine and proline metabolism
00660	0.16632	0.307869	-0.562439	-1.31613	9	sucD,sucC,ilvM	C5-Branched dibasic acid metabolism
00770	0.164811	0.307869	-0.423227	-1.24306	21	dfp,coaA,ilvE,ilvM,ilvD	Pantothenate and CoA biosynthesis
00860	0.181416	0.328816	-0.39303	-1.21742	25	ftnA,hemW,hemF,fre,hemG,hemL,cyoE,gltX,hemB	Porphyrin metabolism
02030	0.191882	0.340688	0.413561	1.20153	19	dppA,aer,trg,tsr,rbsB,fliN,cheW,tar,malE,cheY	Bacterial chemotaxis
00780	0.208155	0.362189	-0.58851	-1.26861	7	bidA,bioB,birA,bioD,bioA,bioF	Biotin metabolism
00521	0.216216	0.368839	-0.531696	-1.24419	9	suhB,rffG,rffH,rfbB,rfbD,rfbC	Streptomycin biosynthesis
00790	0.22293	0.372979	-0.479701	-1.22178	12	folE,pabB,folK,folC,queD	Folate biosynthesis
00030	0.237589	0.390004	0.356231	1.13944	30	talA,tktB,pfkB,pgl,fbaB,deoB,gcd,pfkA,pgi,deoC	Pentose phosphate pathway
00460	0.268839	0.425255	-0.581143	-1.20424	6	asnA,glyA,ansB	Cyanoamino acid metabolism
03410	0.267391	0.425255	-0.437954	-1.16783	14	nth,mutM,mutY,nei	Base excision repair
00903	0.299197	0.464824	0.599189	1.18139	5	fadJ,fadB,yeaW	Limonene degradation
00400	0.360802	0.523163	-0.359262	-1.05519	21	aroA,aroH,pheA,aroC,aroB,aspC,trpE,aroK,aroL,trpD	Phenylalanine, tyrosine and tryptophan biosynthesis
00760	0.350365	0.523163	0.388368	1.10625	17	nudC,nadA,ushA,nadE,deoD,yfbR	Nicotinate and nicotinamide metabolism
01040	0.360078	0.523163	0.534459	1.10367	6	tesB,fadJ,fadB	Biosynthesis of unsaturated fatty acids
01120	0.352941	0.523163	0.239991	1.0406	208	narW,adhP,paoB,glsA,narV,talA,acnA,paoC,narY,tktB,pfkB,paoA,glk,narZ,agp,pgl,gpmA,katE,adhE,fbaB,ysgA,hyaB,fumC,fadJ,glxK,acs,mhpC,hyaA,eno,fadI,cysN,pykF,ltaE,cysD,pfkA,katG,hiuH,frdD,gabD,mhpE,pgi,appA,pykA,aldA,atoA,feaB,cysK,allB,ydeP,fadA,yahI,tpiA,serC,ackA	Microbial metabolism in diverse environments
00471	0.371486	0.529824	0.559318	1.10278	5	glsA
00480	0.391941	0.549982	0.368023	1.06343	18	ggt,gstA,btuE,yfcG	Glutathione metabolism
00640	0.425532	0.587639	0.31662	1.01274	30	prpE,prpD,prpC,prpB,fadJ,pflB,acs,gabT,atoA,ackA,fadB,pta	Propanoate metabolism
00680	0.434095	0.590098	0.305166	1.01161	36	pfkB,gpmA,katE,glxK,acs,eno,pfkA,katG,nhaA,ydeP,serC,ackA,pta	Methane metabolism
00053	0.480435	0.643043	-0.367246	-0.979282	14	garL,ulaB,ulaA,ulaG	Ascorbate and aldarate metabolism
00540	0.493213	0.650144	-0.30509	-0.965345	27	lpxH,waaA,hldE,waaL,lpxD,kdsA,waaF,lpxK,waaP,waaC,lpxM	Lipopolysaccharide biosynthesis
00650	0.514337	0.66787	0.292795	0.963451	35	gadA,gadB,adhE,fadJ,pflB,gabT,frdD,gabD,dmlA,atoA,fadB,frdC,mhpF	Butanoate metabolism
00300	0.557018	0.712655	-0.327359	-0.929647	18	lysC,usg,dapE,metL,murF,murE	Lysine biosynthesis
00910	0.565315	0.712789	-0.280335	-0.941799	35	gltB,asnA,gltD,tnaA,asnB,glnA,ansB	Nitrogen metabolism
00564	0.586207	0.728216	0.294546	0.925084	28	glpD,clsB,ugpQ,eutC,eutB,clsA,pgpA,pgsA,eutA,glpC,pgpB,aas	Glycerophospholipid metabolism
00740	0.599585	0.728216	-0.360994	-0.884379	10	ribB,ribE,ribF,ribD	Riboflavin metabolism
03420	0.602662	0.728216	0.391356	0.896503	8	uvrB,uvrA	Nucleotide excision repair
00310	0.627368	0.747686	-0.345071	-0.855175	11	sucA,sucB	Lysine degradation
00920	0.676596	0.795457	-0.313234	-0.825764	13	cysI,cysJ,cysH	Sulfur metabolism
00280	0.693032	0.803917	0.329541	0.845046	12	fadJ,gabT,fadI,fadA,fadB	Valine, leucine and isoleucine degradation
00340	0.767754	0.878877	0.334611	0.789493	9	pepD,hisF,hisD,hisC,hisH,hisB,hisA,hisG,hisI	Histidine metabolism
00380	0.825263	0.924023	-0.298974	-0.740935	11	tnaA,sucA	Tryptophan metabolism
00633	0.839056	0.924023	-0.324412	-0.699312	7	hybO,hybC,nfsB,nfsA	Nitrotoluene degradation
00750	0.837838	0.924023	-0.296581	-0.694011	9	pdxY,pdxA,pdxK	Vitamin B6 metabolism
00450	0.883212	0.948635	0.245561	0.69947	17	sufS,cysN,cysD	Selenocompound metabolism
00561	0.874468	0.948635	-0.267939	-0.706355	13	plsB,opgB,plsX	Glycerolipid metabolism
00620	0.905009	0.960192	0.214081	0.737896	43	poxB,adhE,pflB,acs,pykF,ldhA,pykA,aldA,gloB,ackA,pta,mhpF,dld,fucO,mgsA	Pyruvate metabolism
00130	0.916058	0.960206	0.228953	0.652163	17	ubiF,menF,ubiA,ubiH,ubiC	Ubiquinone and other terpenoid-quinone biosynthesis
00040	0.9819	0.993498	-0.190504	-0.602778	27	ybhC,kduI,kdgK,rhaB,rpe	Pentose and glucuronate interconversions
00630	0.972727	0.993498	-0.186217	-0.640446	38	gltA,fdoG,fdoI,fdoH,purU,gph,glcB	Glyoxylate and dicarboxylate metabolism
02040	0.982079	0.993498	0.190166	0.625749	35	fliC,flgM,flgA,fliD,flgK,flgN,flgL,fliN,fliR,fliT,fliE,fliH,flhA,flgC,flgI,flhD,fliS,fliM,flgD,fliI,fliF,flhB,motB,fliP,flgE,fliO,motA,flgG,fliK,flgF,fliG,flgB,flhC,fliQ,flgH	Flagellar assembly
02020	0.997347	0.997347	-0.156343	-0.677693	128	ompF,zraP,cpxR,glnA,rcsF,glrR,cpxA,creB,dnaA,uhpB,uhpC,dcuR,degP,pstS,dcuS,qseC,narP,glnL,uhpA,citF,creC,zraS,dcuB,dpiA,cusS,narQ,qseB,fdnG,barA,flhC,evgS,glnD,torD,envZ,rstB,tap,uhpT,narX,rcsC,narG,ompR	Two-component system
Note: Positive and negative NES values indicate enrichment among genes upregulated and downregulated, respectively, in response to diaphorin treatment. ES, enrichment score; NES, normalized enrichment score. Leading-edge genes are the core genes contributing most strongly to the enrichment signal. P-values were adjusted for multiple testing using the Benjamini–Hochberg method.
